# Integrative analysis and machine learning based characterization of single circulating tumor cells

**DOI:** 10.1101/867200

**Authors:** Arvind Iyer, Krishan Gupta, Shreya Sharma, Kishore Hari, Yi Fang Lee, Neevan Ramalingam, Yoon Sim Yap, Jay West, Ali Asgar Bhagat, Balaram Vishnu Subramani, Burhanuddin Sabuwala, Tuan Zea Tan, Jean Paul Thiery, Mohit Kumar Jolly, Naveen Ramalingam, Debarka Sengupta

**Affiliations:** Department of Computational Biology, Indraprastha Institute of Information Technology, New Delhi, 110020, India; Department of Computer Science and Engineering, Indraprastha Institute of Information Technology, New Delhi, 110020, India; Centre for BioSystems Science and Engineering, Indian Institute of Science, Bangalore 560012, India; Fluidigm Corporation, 7000 Shoreline Court, Suite 100, South San Francisco, CA 94080, USA; Biolidics Limited, 81 Science Park Drive, 02-03 The Chadwick, Singapore 118257, Singapore; Qualcomm Incorporated, 5775 Morehouse Drive, San Diego, CA 92121, USA; National Cancer Centre Singapore, 11 Hospital Dr, Singapore 169610, Singapore; BioSkryb Corporation, BioLabs, 701 W Main St, Suite 200, Durham, NC 27701, USA; Department of Biomedical Engineering, Faculty of Engineering, National University of Singapore, Engineering Drive 1, Singapore 117575, Singapore; Biomedical Institute for Global Health Research and Technology (BIGHEART), National University of Singapore, 14 Medical Drive, Singapore 117599, Singapore; Center for Artificial Intelligence, Indraprastha Institute of Information Technology, New Delhi, 110020, India; Circle of Life Healthcare Pvt. Ltd., Indraprastha Institute of Information Technology, New Delhi, 110020, India; School of Mathematics, Indian Institute of Science Education and Research, Thiruvananthapuram, 695551, India; Department of Biotechnology, Indian Institute of Technology Madras, Chennai 600036, India; Department of Computational Biology, University of Lausanne (UNIL), Lausanne, 1015, Switzerland; Cancer Science Institute of Singapore, National University of Singapore, Center for Translational Medicine, 117599, Singapore; Guangzhou Institute of Biomedicine and Health, Chinese Academy of Science, Guangzhou, People’s Republic of China

## Abstract

We collated publicly available single-cell expression profiles of circulating tumor cells (CTCs) and showed that CTCs across cancers lie on a near-perfect continuum of epithelial to mesenchymal (EMT) transition. Integrative analysis of CTC transcriptomes also highlighted the inverse gene expression pattern between PD-L1 and MHC, which is implicated in cancer immunotherapy. We used the CTCs expression profiles in tandem with publicly available peripheral blood mononuclear cell (PBMC) transcriptomes to train a classifier that accurately recognizes CTCs of diverse phenotype. Further, we used this classifier to validate circulating breast tumor cells captured using a newly developed microfluidic systems for label-free enrichment of CTCs.

---

A staggering 90% of cancer deaths are attributable to metastases^1^. After detaching from solid tumors, cancer cells travel through the bloodstream to reach distant organs and seed the development of metastatic tumors^2^. Cancer cells under circulation are called circulating tumor cells (CTCs)^3^. As a blood-based bio marker, CTCs offer unabated, real-time insights into tumor evolution and therapeutic responses. Despite these promises, the rareness of CTCs in the peripheral blood hinders their isolation and characterization^3^. Cancers in solid tissues develop from epithelial cells, which are typically densely packed in layers. However, dissemination and migration of cancer cells during metastasis require the acquisition of mesenchymal-like features. Transcendence of epithelial cancer cells into mesenchymal-like ones is popularly known as Epithelial to Mesenchymal Transition (EMT).

It is widely understood that due to the loss of epithelial property only a fraction of CTCs can be expected to express canonical epithelial markers such as Epithelial Cell Adhesion Molecule (EpCAM). The only FDA approved CTC capture platform CELLSEARCH^®^ uses epithelial surface marker EpCAM to detect CTCs in patient blood^4^. Controlled experiments involving cell-lines have shown that recovery of cells with EpCAM expression vary a lot and many canonical epithelial markers are down-regulated in CTCs, undergoing epithelial-mesenchymal transition (EMT)^5^. Therefore, marker-based enrichment techniques are sub-optimal for comprehensive charting of heterogeneous CTC sub-populations. Over the past few years, various CTC capture platforms exploiting biophysical characteristics of cancer cells have been developed^6–8^. CD45-based negative enrichment has also been adopted as an alternative strategy. The potential of such antigen-agnostic platforms have not been fully utilized since the chances of immune cell contamination cannot be completely ruled out^6, 7^. The recent advent of single-cell RNA sequencing (scRNA-seq) has allowed molecular profiling of single CTCs^9^, captured using microfluidic devices^10–14^. Almost all studies that reported molecular profiles of single CTCs resorted to marker based bioinformatic annotation of cell types or applied post-capture staining of CTCs using epithelial/cancer-specific molecular markers^10, 15^. In this study we collated published scRNA-seq datasets of human CTCs and peripheral blood mononuclear cells (PBMCs) to do an integrative analysis and build a machine-learning based classification system that accurately labels CTCs in a marker-agnostic manner and also present the ClearCell^®^ Polaris™ workflow^11, 16^ that involves size-dependant enrichment of CTCs, followed by negative selection based on CD45.
