## Supplementary Table-1 for "Integrative analysis and machine learning based characterization of single circulating tumor cells"

### Sheet: Sheet1
Identifier	Title	Number of Samples	Link	Technology used	Type	Cancer Type
GSE51827	Circulating Tumor Cell Clusters are Oligoclonal Precursors of Breast Cancer Metastasis	29	https://www.ncbi.nlm.nih.gov/geo/query/acc.cgi?acc=GSE51827	CTC-iCHIP	14 CTC Cluster, 15 Single Cell	Breast
GSE55807	RNA-Seq of ex vivo culture of circulating breast tumor cells	6	https://www.ncbi.nlm.nih.gov/geo/query/acc.cgi?acc=GSE55807	CTC-iCHIP	6 CTC Cluster	Breast
GSE60407	Human Pancreatic CTCs Express the ECM Protein SPARC	7	https://www.ncbi.nlm.nih.gov/geo/query/acc.cgi?acc=GSE60407	CTC-iCHIP	7 CTC Single Cell	Pancreas
GSE67939	A micro-fluidic device for label-free, physical capture of circulating tumor cell-clusters	15	https://www.ncbi.nlm.nih.gov/geo/query/acc.cgi?acc=GSE67939	CTC-iCHIP	15 CTC Cluster	Breast
GSE67980	RNA-Seq of Single Prostate CTCs Implicates Non-Canonical Wnt Signaling in Anti-androgen Resistanc	122	https://www.ncbi.nlm.nih.gov/geo/query/acc.cgi?acc=GSE67980	CTC-iCHIP	122 Single Cell	Prostrate
GSE74639	RNA-Seq of Single Lung Circulating Tumor Cells (CTCs) and primary Tumor Cells from an orthotopic lung xenograft model	10	https://www.ncbi.nlm.nih.gov/geo/query/acc.cgi?acc=GSE74639	CTC-iCHIP	122 Single Cell	Lung
GSE75367	HER2 expression identifies dynamic functional states within circulating breast cancer cells	74	https://www.ncbi.nlm.nih.gov/geo/query/acc.cgi?acc=GSE75367	CTC-iCHIP	74 Single Cell	Breast
GSE109761	Neutrophils Escort Circulating Tumor Cells to Enable Cell Cycle Progression	212	https://www.ncbi.nlm.nih.gov/geo/query/acc.cgi?acc=GSE109761	Parsortix microfluidic device	96 CTC Cluster,116 Single Cell	Breast
GSE111065	Circulating Tumor Cells Clustering Triggers DNA Methylation Changes to Enable Metastasis Seeding	171	https://www.ncbi.nlm.nih.gov/geo/query/acc.cgi?acc=GSE111065	Parsortix microfluidic device	77 CTC Cluster, 94 Single Cell	Breast
GSE86978	AR Expression in Breast Cancer CTCs Associates with Bone Metastases	77	https://www.ncbi.nlm.nih.gov/geo/query/acc.cgi?acc=GSE86978	CTC-iCHIP	77 Single Cell	Breast
GSE38495	Full-length mRNA-Seq from single-cell levels of RNA and individual circulating tumor cells	6	https://www.ncbi.nlm.nih.gov/geo/query/acc.cgi?acc=GSE38495	Smart-Seq Paper	6 Single Cell	Melanoma
EGAS00001002560	Single-cell RNA sequencing identifies celltype-specific cis-eQTLs and co-expression QTLs	28855	https://www.ebi.ac.uk/ega/studies/EGAS00001002560	10x Genomics	Blood	-
GSE67980	RNA-Seq of Single Prostate CTCs Implicates Non-Canonical Wnt Signaling in Anti-androgen Resistanc	5	https://www.ncbi.nlm.nih.gov/geo/query/acc.cgi?acc=GSE67980	CTC-iCHIP	Blood	-
GSE81861	Reference component analysis of single-cell transcriptomes elucidates cellular heterogeneity in human colorectal tumors	52	https://www.ncbi.nlm.nih.gov/geo/query/acc.cgi?acc=GSE81861	Fluidgm	Blood	-
PBMC 3k	3k PBMCs from a Healthy Donor	2700	https://support.10xgenomics.com/single-cell-gene-expression/datasets/1.1.0/pbmc3k	10x Genomics	Blood	-
PBMC 6k	6k PBMCs from a Healthy Donor	5419	https://support.10xgenomics.com/single-cell-gene-expression/datasets/1.1.0/pbmc6k	10x Genomics	Blood	-
GSE109761	Neutrophils Escort Circulating Tumor Cells to Enable Cell Cycle Progression	76	https://www.ncbi.nlm.nih.gov/geo/query/acc.cgi?acc=GSE109761	Parsortix microfluidic device	Blood	-
