## Supplementary Table-2 for "Integrative analysis and machine learning based characterization of single circulating tumor cells"

### Sheet: Sheet1
Gene	E/M	Behavior in EMT	PMID		E	Epithelial
AHNAK	M	Regulator (Induces EMT via TGFb)	30258109		M	Mesenchymal
AMACR	E	Marker	30198661
CALD1	M	Unclear	26430961
CAMK2N1	M	Marker	27367674
CCDC86	M	Unclear (upregulated in CTCs)	28262832
CD24	E	Marker	23553902
CD44	M	Regulator (mainly via alternative splicing)	29130517
CDH1	E	Marker	19909494
CLDN4	E	Regulator (maintains E-cadherin)	23805314
COTL1	M	Unclear	28925397
CTNNB1	M	Regulator (its nuclear localization drives EMT)	22007144
CTSC	M	Marker	24065739
DSP	E	Marker	26905733
EPCAM	E	Marker	19909494
ERBB2	E	Marker	26686087
FSTL3	M	Unclear	28178680
GADD45B	M	Marker	29629343
GNG11	M	Marker	http://ascopubs.org/doi/abs/10.1200/jco.2012.30.27_suppl.181
HES4	M	Unclear (inhibits Twist in a different context)	25579220
HOXB2	M	Unclear (poor prognostic marker)	20713723
ID3	M	Unclear (poor prognostic marker)	24827908
IGFBP2	M	Upstream of TGFb	28977895
IGFBP4	M	Upstream of TGFb	21207373
ITGAV	M	Marker	26334633
KLF6	E	Regulator (indirectly upregulates E-cadherin)	27780824
KRT18	E	Marker	19909494
KRT19	E	Marker	19909494
KRT7	E	Marker	2415537
KRT8	E	Marker	19909494
MDK	M	Upregulates CDH1 and downregulates VIM	29344648
MPZL1	M	Marker	24296779
MSN	M	Marker	28624994
MST1R	E	Unclear
MUC1	E	Activates ZEB	28302417
NXT1	M	Marker	23151184
PDLIM7	M	Unclear
PLTP	M	Induces EMT via TGFb pathway	30090492
PRMT1	M	Activates ZEB	26813495
PTGES2	M	Promotes metastasis, EMT	27230680
RAB35	M	Unclear
RHBDD2	M	Unclear
S100A4	M	Induces EMT via TGFb	29141874
SF3A2	M	Unclear
SMAD2	M	Promotes metastasis	26354229
SORBS3	M	Unclear
SPARC	M	Upregulates SNAIL	22911700
STAT3	M	Upregulates ZEB, inhibited by miR200	23318420, 26929325
SVIL	M	Promotes EMT	29954442
TCF3	M	Represses E-cadherin	26797644
TFAP2C	E	Maintains epithelial phenotype	24469049
TIMP1	M	Induces EMT	24895412
TOR3A	M	Unclear
TSPAN13	E	Marker	19909494
USP46	M	Unclear
VIM	M	Marker	19909494
VPS13A	M	Unclear
WDR1	M	Unclear
YRDC	M	Unclear
ZBTB1	M	Unclear
