## Supplementary Table-3 for "Integrative analysis and machine learning based characterization of single circulating tumor cells"

### Sheet: GBM
Gene Pair	P-value
EPCAM_CD44	0.017425
TSPAN13_CD44	0.00649743
KRT8_S100A4	0.0123598
KRT19_S100A4	0.0292976
EPCAM_S100A4	0.042154
TSPAN13_S100A4	0.00168735
TFAP2C_S100A4	0.0376243
DSP_VIM	0.00204459
KRT7_FSTL3	0.0458899
KRT8_FSTL3	0.0303132
ERBB2_FSTL3	0.00839413
CLDN4_FSTL3	0.0154107
KRT19_GADD45B	0.00664626
TSPAN13_GADD45B	0.0117235
KRT8_HOXB2	0.0350479
KRT18_HOXB2	0.0443485
TSPAN13_HOXB2	0.00489863
AMACR_IGFBP2	0.0440878
TFAP2C_IGFBP2	0.0466599
KRT7_MDK	0.0394855
KRT18_MDK	0.00847923
KRT19_MDK	0.00668485
EPCAM_MDK	0.0194803
TSPAN13_MDK	0.0127748
TFAP2C_MDK	0.0247865
CLDN4_MDK	0.0283981
KRT7_PLTP	0.00963116
CD24_PLTP	0.0171652
KRT18_RHBDD2	0.03448
TFAP2C_RHBDD2	0.00985294
TSPAN13_SVIL	0.0163399
CDH1_ZBTB1	0.0436632
ERBB2_CAMK2N1	0.0483826
TSPAN13_CAMK2N1	0.0287001
CLDN4_CAMK2N1	0.0330674
TSPAN13_IGFBP4	0.010391
TFAP2C_MSN	0.00623815
TFAP2C_SPARC	0.0404705
EPCAM_TIMP1	0.0492017
TSPAN13_TIMP1	0.0164613

### Sheet: LUSC
Gene Pair	P-value
EPCAM_CD44	0.0471414
CD24_CD44	0.0179726
EPCAM_S100A4	0.0445058
KRT7_FSTL3	0.00787287
KRT18_FSTL3	0.00717102
KRT19_FSTL3	0.0411029
CDH1_FSTL3	0.0194096
EPCAM_FSTL3	0.00358686
MUC1_FSTL3	0.00783134
TFAP2C_FSTL3	0.0176077
CLDN4_FSTL3	0.00678509
MST1R_GADD45B	0.0283913
MUC1_HES4	0.0430075
KRT7_HOXB2	0.0213255
KLF6_HOXB2	0.00226175
MUC1_HOXB2	0.00796234
KRT7_MPZL1	0.0276681
MST1R_MPZL1	0.0234399
KLF6_NXT1	0.0309249
MUC1_NXT1	0.020961
MUC1_PDLIM7	0.0431624
MST1R_RAB35	0.0482534
KLF6_RAB35	0.0229813
EPCAM_TOR3A	0.0247489
CD24_TOR3A	0.0460624
EPCAM_ZBTB1	0.0204891
DSP_ZBTB1	0.0118677
AMACR_ZBTB1	0.0323428
MUC1_AHNAK	0.0411617
CDH1_CAMK2N1	0.0478218
MST1R_CAMK2N1	0.0123478
KLF6_CAMK2N1	0.011348
MUC1_CAMK2N1	0.00362145
MST1R_MSN	0.0329746
KRT8_SPARC	0.0380666
KLF6_SPARC	0.0115229
MUC1_SPARC	0.0303619
CLDN4_SPARC	0.0158741
KRT7_TIMP1	0.0311647
KLF6_TIMP1	0.026014
MUC1_TIMP1	0.0420957
MST1R_STAT3	0.0239942

### Sheet: OV
Gene Pair	P-value
EPCAM_CD44	0.00854276
DSP_CD44	0.0230776
KRT18_S100A4	0.00209409
EPCAM_S100A4	0.000114731
DSP_S100A4	0.00480087
TSPAN13_S100A4	0.0380523
AMACR_S100A4	0.00148834
TFAP2C_S100A4	0.0256037
KRT8_VIM	0.0435565
EPCAM_VIM	0.000211032
AMACR_VIM	0.00781033
EPCAM_CCDC86	0.0207784
DSP_CCDC86	0.0190754
TSPAN13_CCDC86	0.021102
TFAP2C_CCDC86	0.0437762
EPCAM_COTL1	0.0132354
KRT8_CTSC	0.0303471
CDH1_CTSC	0.0117618
EPCAM_CTSC	0.000159931
DSP_CTSC	0.0169347
TSPAN13_CTSC	0.00144541
AMACR_CTSC	0.00299136
TFAP2C_CTSC	0.00242704
KRT19_FSTL3	0.0417339
KLF6_FSTL3	0.0456448
ERBB2_GADD45B	0.0338528
CLDN4_GADD45B	0.00291471
KRT18_HES4	0.00735968
AMACR_HES4	0.0217761
CD24_HES4	0.0274742
ERBB2_HOXB2	0.0124529
CLDN4_HOXB2	0.0173027
AMACR_ID3	0.00474539
EPCAM_IGFBP2	0.00436012
DSP_IGFBP2	0.00698462
TSPAN13_IGFBP2	0.0473761
AMACR_IGFBP2	0.00167171
TFAP2C_IGFBP2	0.0178303
KRT8_MDK	0.00491027
KRT18_MDK	0.017294
EPCAM_MDK	0.0126099
DSP_MDK	0.0306924
TSPAN13_MDK	0.000719378
AMACR_MDK	0.00053169
TFAP2C_MDK	0.00285831
KRT18_MPZL1	0.038663
EPCAM_MPZL1	0.000588977
DSP_MPZL1	0.00513641
AMACR_MPZL1	0.00549046
MUC1_MPZL1	0.0496739
DSP_NXT1	0.0353122
EPCAM_PDLIM7	0.0021041
DSP_PDLIM7	0.0284042
TSPAN13_PDLIM7	0.0037485
AMACR_PDLIM7	8.0909e-05
MUC1_PDLIM7	0.0311172
KRT7_PLTP	0.0196804
DSP_RAB35	0.0373773
TSPAN13_RHBDD2	0.0278295
EPCAM_SF3A2	0.0282521
TSPAN13_SF3A2	0.0475836
KRT7_SVIL	0.0202238
KRT19_SVIL	0.00257413
EPCAM_TOR3A	0.0180276
DSP_TOR3A	0.0273836
TSPAN13_TOR3A	0.0393115
KRT18_USP46	0.0421216
EPCAM_USP46	0.0107429
DSP_USP46	0.000908778
MST1R_USP46	0.0369001
TSPAN13_USP46	0.00894639
AMACR_USP46	0.0157537
MUC1_USP46	0.0149153
TFAP2C_USP46	0.0188742
EPCAM_WDR1	0.00228534
DSP_WDR1	0.0128053
TSPAN13_WDR1	0.011062
AMACR_WDR1	0.0129804
MUC1_WDR1	0.000186264
EPCAM_YRDC	0.00910811
DSP_YRDC	0.00278467
TSPAN13_YRDC	0.0190726
KLF6_YRDC	0.0482961
AMACR_YRDC	0.00365376
KRT7_AHNAK	0.00250944
CLDN4_AHNAK	0.0174658
AMACR_CALD1	0.0359564
DSP_CAMK2N1	0.0476985
AMACR_CAMK2N1	0.00818548
EPCAM_GNG11	0.0323475
TSPAN13_GNG11	0.0142284
AMACR_GNG11	0.0319674
KRT19_IGFBP4	0.0371054
CLDN4_IGFBP4	0.0398362
EPCAM_ITGAV	0.00816967
AMACR_ITGAV	0.0187772
EPCAM_MSN	5.11262e-05
DSP_MSN	0.047037
TSPAN13_MSN	0.000922804
AMACR_MSN	0.0499067
TFAP2C_MSN	0.012205
EPCAM_SPARC	0.0138148
AMACR_SPARC	0.042714
TSPAN13_VPS13A	0.0312636
AMACR_VPS13A	0.00397382
EPCAM_CTNNB1	0.0316462
DSP_CTNNB1	0.0453798
TSPAN13_SMAD2	0.00808154
EPCAM_TCF3	0.0266296
DSP_TCF3	0.0196745

### Sheet: KIRC
Gene Pair	P-value
KRT7_CD44	0.00327978
KRT8_CD44	0.00163203
KRT18_CD44	0.000313725
KRT19_CD44	3.10197e-05
EPCAM_CD44	0.03353
MST1R_CD44	0.0433369
TSPAN13_CD44	0.0170562
AMACR_CD44	0.021126
CD24_CD44	0.00544363
MUC1_CD44	0.00652469
TFAP2C_CD44	8.01865e-08
KRT19_S100A4	0.000986437
TSPAN13_S100A4	0.0330458
MUC1_S100A4	0.00178844
TFAP2C_S100A4	1.48836e-06
KRT8_VIM	0.00513265
KRT19_VIM	5.52157e-05
KLF6_VIM	0.0133125
MUC1_VIM	0.000161617
TFAP2C_VIM	9.59686e-06
CLDN4_VIM	0.026404
KRT19_CCDC86	6.48583e-05
MUC1_CCDC86	0.0111105
TFAP2C_CCDC86	2.20429e-06
KRT19_COTL1	0.0340439
CDH1_COTL1	0.0438209
KLF6_COTL1	0.0129717
TFAP2C_COTL1	0.00108645
CLDN4_COTL1	0.0263379
KRT19_CTSC	0.00346151
DSP_CTSC	0.0388215
KLF6_CTSC	0.00936777
MUC1_CTSC	0.0182129
TFAP2C_CTSC	0.0129988
CLDN4_CTSC	0.0399398
KRT19_FSTL3	0.0119537
EPCAM_FSTL3	0.0390996
ERBB2_FSTL3	0.00426194
MUC1_FSTL3	0.0294688
TFAP2C_FSTL3	6.71921e-05
KRT8_GADD45B	0.0473932
KRT19_GADD45B	0.0010867
CD24_GADD45B	0.0494857
MUC1_GADD45B	0.0431327
TFAP2C_GADD45B	1.36471e-05
KRT19_HES4	0.000233801
ERBB2_HES4	0.0168499
TFAP2C_HES4	2.2629e-05
ERBB2_HOXB2	0.00408209
KLF6_HOXB2	0.000103559
CLDN4_HOXB2	0.0125014
KRT19_ID3	0.000480861
ERBB2_ID3	0.0451905
KLF6_ID3	0.0183676
MUC1_ID3	0.0316001
TFAP2C_ID3	0.0132642
CLDN4_ID3	0.00417293
KRT18_IGFBP2	0.0467796
KRT19_IGFBP2	0.009033
KLF6_IGFBP2	0.00624666
TFAP2C_IGFBP2	0.000194481
KRT7_MDK	0.00412498
KRT8_MDK	0.000288044
KRT18_MDK	1.16951e-05
KRT19_MDK	2.53465e-05
MST1R_MDK	0.00322214
TSPAN13_MDK	0.00122545
AMACR_MDK	0.000273444
CD24_MDK	0.00240659
MUC1_MDK	0.00412702
TFAP2C_MDK	1.55151e-07
KRT8_MPZL1	0.0136101
KRT18_MPZL1	0.00834945
KRT19_MPZL1	0.000988995
CD24_MPZL1	0.0285948
MUC1_MPZL1	0.0283982
TFAP2C_MPZL1	5.75852e-07
KRT7_NXT1	0.0398975
KRT8_NXT1	0.0056897
KRT18_NXT1	0.000883383
KRT19_NXT1	2.76059e-05
TSPAN13_NXT1	0.0252071
CD24_NXT1	0.000343392
MUC1_NXT1	6.43165e-05
TFAP2C_NXT1	2.03533e-08
KRT7_PDLIM7	0.00302274
KRT8_PDLIM7	0.00033124
KRT18_PDLIM7	7.59141e-05
KRT19_PDLIM7	2.29303e-06
TSPAN13_PDLIM7	0.0274986
AMACR_PDLIM7	0.00228832
CD24_PDLIM7	1.88615e-05
MUC1_PDLIM7	6.20747e-06
TFAP2C_PDLIM7	2.06835e-06
KRT7_PLTP	0.000125146
KRT8_PLTP	0.000121944
KRT18_PLTP	2.24099e-05
KRT19_PLTP	2.20093e-08
DSP_PLTP	0.0358435
MST1R_PLTP	0.00127206
TSPAN13_PLTP	0.0173179
AMACR_PLTP	0.00140813
CD24_PLTP	8.34442e-05
MUC1_PLTP	0.000385058
TFAP2C_PLTP	5.16514e-10
KRT19_PRMT1	0.000301689
MUC1_PRMT1	0.0157231
TFAP2C_PRMT1	7.95729e-09
KRT19_PTGES2	0.00530265
KLF6_PTGES2	5.01516e-05
TFAP2C_PTGES2	0.000429491
CLDN4_PTGES2	0.0127719
CDH1_RAB35	0.047261
ERBB2_RAB35	0.00192771
KLF6_RAB35	0.00752502
TFAP2C_RAB35	0.00281541
CLDN4_RAB35	0.00639176
KRT19_RHBDD2	0.00152361
KLF6_RHBDD2	0.0423014
MUC1_RHBDD2	0.0423202
TFAP2C_RHBDD2	1.60324e-05
KRT19_SF3A2	0.000273269
MUC1_SF3A2	0.000961165
TFAP2C_SF3A2	8.8107e-05
KRT19_SORBS3	0.0129005
KLF6_SORBS3	0.000333584
MUC1_SORBS3	0.017693
TFAP2C_SORBS3	0.0313684
CLDN4_SORBS3	0.0231932
KRT7_SVIL	0.0314955
KRT8_SVIL	0.0338661
CDH1_SVIL	1.49993e-05
EPCAM_SVIL	0.0169078
ERBB2_SVIL	2.57193e-06
DSP_SVIL	0.000627552
MST1R_SVIL	0.0287201
KLF6_SVIL	6.22202e-05
AMACR_SVIL	0.00459838
CD24_SVIL	0.00355664
CLDN4_SVIL	5.39132e-07
KRT7_TOR3A	0.014576
KRT18_TOR3A	0.0098099
KRT19_TOR3A	6.80926e-06
TSPAN13_TOR3A	0.00964733
CD24_TOR3A	0.00974406
MUC1_TOR3A	0.0250304
TFAP2C_TOR3A	5.94251e-08
KRT7_USP46	0.00918362
CDH1_USP46	0.00136637
EPCAM_USP46	0.0045426
ERBB2_USP46	9.57927e-05
DSP_USP46	0.00051091
KLF6_USP46	0.00012406
CD24_USP46	0.00192529
CLDN4_USP46	9.12642e-06
CDH1_WDR1	0.0162787
ERBB2_WDR1	0.00321605
DSP_WDR1	0.0397916
KLF6_WDR1	0.009456
AMACR_WDR1	0.0411422
TFAP2C_WDR1	0.00633265
CLDN4_WDR1	0.000117315
CDH1_YRDC	0.000832901
ERBB2_YRDC	0.000345412
KLF6_YRDC	0.00603153
TFAP2C_YRDC	0.000384742
CLDN4_YRDC	0.0342426
EPCAM_ZBTB1	0.0253363
ERBB2_ZBTB1	0.00160651
DSP_ZBTB1	0.0383951
KLF6_ZBTB1	0.00525078
AMACR_ZBTB1	0.0343199
CLDN4_ZBTB1	0.00026955
KRT7_AHNAK	0.00524642
CDH1_AHNAK	3.16165e-05
EPCAM_AHNAK	0.00565252
ERBB2_AHNAK	8.10046e-07
DSP_AHNAK	6.77622e-05
MST1R_AHNAK	0.00154502
KLF6_AHNAK	3.29241e-07
AMACR_AHNAK	0.000290192
CD24_AHNAK	0.00293785
CLDN4_AHNAK	2.04368e-08
CDH1_CALD1	6.33493e-05
EPCAM_CALD1	0.00485803
ERBB2_CALD1	4.54549e-07
DSP_CALD1	0.00496031
KLF6_CALD1	2.97869e-06
AMACR_CALD1	0.0148964
CD24_CALD1	0.045673
CLDN4_CALD1	2.18032e-05
KRT7_CAMK2N1	0.001065
CDH1_CAMK2N1	0.000614003
EPCAM_CAMK2N1	0.00706237
ERBB2_CAMK2N1	3.93625e-05
DSP_CAMK2N1	0.00818103
MST1R_CAMK2N1	0.047967
KLF6_CAMK2N1	3.70126e-06
AMACR_CAMK2N1	0.026054
CD24_CAMK2N1	0.00108881
CLDN4_CAMK2N1	2.37922e-05
CDH1_GNG11	0.0115386
EPCAM_GNG11	0.0056967
ERBB2_GNG11	0.000200147
DSP_GNG11	0.00379368
KLF6_GNG11	0.000139447
AMACR_GNG11	0.0416118
TFAP2C_GNG11	0.000391492
CLDN4_GNG11	0.000198449
KRT18_IGFBP4	0.0488296
KRT19_IGFBP4	0.00958003
ERBB2_IGFBP4	0.0349811
KLF6_IGFBP4	0.045332
MUC1_IGFBP4	0.0138252
TFAP2C_IGFBP4	3.49963e-06
KRT7_ITGAV	0.00801598
CDH1_ITGAV	4.95281e-06
EPCAM_ITGAV	0.000137459
ERBB2_ITGAV	1.23989e-05
DSP_ITGAV	0.00014018
MST1R_ITGAV	0.00168771
TSPAN13_ITGAV	0.00717473
KLF6_ITGAV	1.6162e-06
AMACR_ITGAV	0.0010099
CD24_ITGAV	0.00364717
CLDN4_ITGAV	3.64998e-07
KRT7_MSN	0.000432509
CDH1_MSN	2.60683e-05
EPCAM_MSN	0.000262894
ERBB2_MSN	6.6708e-06
DSP_MSN	0.00215022
MST1R_MSN	0.0233093
KLF6_MSN	3.24882e-05
AMACR_MSN	0.000424011
CD24_MSN	0.0010219
CLDN4_MSN	1.13798e-06
KRT7_SPARC	0.00777782
CDH1_SPARC	0.000130887
EPCAM_SPARC	9.34949e-05
ERBB2_SPARC	2.90875e-07
DSP_SPARC	2.01308e-05
KLF6_SPARC	1.29017e-06
CLDN4_SPARC	1.01281e-07
KRT7_TIMP1	0.00240557
KRT8_TIMP1	8.60864e-05
KRT18_TIMP1	0.000101093
KRT19_TIMP1	4.25744e-07
CDH1_TIMP1	0.00268519
EPCAM_TIMP1	0.000423404
ERBB2_TIMP1	0.0203611
DSP_TIMP1	0.000496492
MST1R_TIMP1	0.000225174
TSPAN13_TIMP1	0.000399493
AMACR_TIMP1	0.000946321
CD24_TIMP1	9.49505e-07
MUC1_TIMP1	1.05302e-09
TFAP2C_TIMP1	8.6037e-11
CDH1_VPS13A	0.00102942
EPCAM_VPS13A	0.00177231
ERBB2_VPS13A	0.00150086
DSP_VPS13A	0.00398152
MST1R_VPS13A	0.00198375
KLF6_VPS13A	3.01534e-05
AMACR_VPS13A	0.00621758
CD24_VPS13A	0.00207921
CLDN4_VPS13A	7.53353e-06
KRT7_CTNNB1	3.32324e-06
KRT8_CTNNB1	0.000436075
KRT18_CTNNB1	0.00238635
CDH1_CTNNB1	3.5319e-08
EPCAM_CTNNB1	5.83048e-07
ERBB2_CTNNB1	7.15617e-09
DSP_CTNNB1	9.65833e-05
MST1R_CTNNB1	4.64174e-05
KLF6_CTNNB1	6.09433e-07
AMACR_CTNNB1	1.79282e-05
CD24_CTNNB1	0.00010855
MUC1_CTNNB1	0.00103353
TFAP2C_CTNNB1	0.0365831
CLDN4_CTNNB1	2.33288e-12
KRT7_SMAD2	0.0328726
CDH1_SMAD2	0.00353895
EPCAM_SMAD2	0.00907728
ERBB2_SMAD2	9.74377e-05
DSP_SMAD2	0.00619261
MST1R_SMAD2	0.0158779
KLF6_SMAD2	7.178e-05
AMACR_SMAD2	0.0291602
CD24_SMAD2	0.0118894
CLDN4_SMAD2	8.52414e-05
KRT7_STAT3	0.0472731
KRT19_STAT3	0.0311132
CDH1_STAT3	0.00964982
EPCAM_STAT3	0.0330276
ERBB2_STAT3	0.00184877
DSP_STAT3	0.00988737
KLF6_STAT3	0.0061861
AMACR_STAT3	0.0485853
CD24_STAT3	0.0104834
CLDN4_STAT3	0.000145996
KRT7_TCF3	0.00534964
KRT8_TCF3	0.000517006
KRT18_TCF3	0.000296351
KRT19_TCF3	0.000337535
TSPAN13_TCF3	0.00807738
CD24_TCF3	0.00562638
MUC1_TCF3	0.00018145
TFAP2C_TCF3	1.51498e-05
