## Supplementary Table-5 for "Integrative analysis and machine learning based characterization of single circulating tumor cells"

### Sheet: Training
		Naive Bayes			Random Forest			GBM
Study	Scores	Original Method	MNN Correct	Seruat Method	Original Method	MNN Correct	Seruat Method	Original Method	MNN Correct	Seruat Method
GSE51827	MCC	0.931242	0.89798	0.905865	1	0.999081	1	1	1	1
	F1-Score	0.946377	0.921203	0.926545	1	0.999294	1	1	1	1
	Precision	0.922316	0.908192	0.899718	1	1	1	1	1	1
	Recall	0.971726	0.934593	0.955022	1	0.99859	1	1	1	1
	Kappa	0.930713	0.897825	0.905194	1	0.999081	1	1	1	1
	Accuracy	0.975738	0.963934	0.966885	1	0.999672	1	1	1	1
GSE55807	MCC	0.932946	0.92881	0.909139	1	1	1	0.999103	1	0.999103
	F1-Score	0.948107	0.945819	0.929677	1	1	1	0.999316	1	0.999316
	Precision	0.924761	0.967168	0.904241	1	1	1	1	1	1
	Recall	0.972662	0.925393	0.956585	1	1	1	0.998634	1	0.998634
	Kappa	0.932442	0.928415	0.90853	1	1	1	0.999103	1	0.999103
	Accuracy	0.975919	0.973641	0.967459	1	1	1	0.999675	1	0.999675
GSE60407	MCC	0.934703	0.967762	0.91644	1	1	1	1	0.999102	1
	F1-Score	0.949438	0.975443	0.935484	1	1	1	1	0.999316	1
	Precision	0.926027	0.979452	0.913699	1	1	1	1	1	1
	Recall	0.974063	0.971467	0.958333	1	1	1	1	0.998632	1
	Kappa	0.934197	0.967748	0.915999	1	1	1	1	0.999102	1
	Accuracy	0.976562	0.988281	0.970052	1	1	1	1	0.999674	1
GSE67939	MCC	0.935988	0.955077	0.916717	1	1	1	0.999095	0.999095	1
	F1-Score	0.950355	0.965706	0.935689	1	1	1	0.999308	0.999308	1
	Precision	0.927978	0.975069	0.916898	1	1	1	1	1	1
	Recall	0.973837	0.956522	0.955267	1	1	1	0.998617	0.998617	1
	Kappa	0.935529	0.955001	0.916391	1	1	1	0.999094	0.999094	1
	Accuracy	0.977154	0.983681	0.9703	1	1	1	0.999674	0.999674	1
GSE67980	MCC	0.962931	0.766705	0.939401	1	0.987669	1	0.998975	0.998975	1
	F1-Score	0.970588	0.813953	0.951993	1	0.990148	1	0.999188	0.999188	1
	Precision	0.965854	0.796748	0.95122	1	0.980488	1	1	1	1
	Recall	0.975369	0.831919	0.952769	1	1	1	0.998377	0.998377	1
	Kappa	0.962913	0.766423	0.9394	1	0.987593	1	0.998974	0.998974	1
	Accuracy	0.987825	0.924248	0.980047	1	0.995942	1	0.999662	0.999662	1
GSE74639	MCC	0.932657	0.965081	0.911605	1	0.991887	1	1	0.9991	0.9991
	F1-Score	0.947814	0.973379	0.931738	1	0.993772	1	1	0.999313	0.999313
	Precision	0.924347	0.980743	0.910591	1	0.98762	1	1	1	1
	Recall	0.972504	0.966125	0.95389	1	1	1	1	0.998626	0.998626
	Kappa	0.932149	0.965034	0.911189	1	0.991854	1	1	0.999099	0.999099
	Accuracy	0.975888	0.987292	0.968394	1	0.997067	1	1	0.999674	0.999674
GSE75367	MCC	0.933586	0.845527	0.908889	0.999033	1	1	0.999034	1	0.999034
	F1-Score	0.947531	0.879699	0.927963	0.999246	1	1	0.999248	1	0.999248
	Precision	0.924699	0.881024	0.902108	0.998494	1	1	1	1	1
	Recall	0.971519	0.878378	0.955343	1	1	1	0.998496	1	0.998496
	Kappa	0.933123	0.845526	0.908284	0.999033	1	1	0.999034	1	0.999034
	Accuracy	0.977379	0.946773	0.969062	0.999667	1	1	0.999667	1	0.999667
GSE109761	MCC	0.924824	0.637349	0.900295	1	0.984046	1	0.998841	0.998841	1
	F1-Score	0.938104	0.689434	0.918191	1	0.986916	1	0.999054	0.999054	1
	Precision	0.918561	0.611742	0.903409	1	1	1	1	1	1
	Recall	0.958498	0.789731	0.933464	1	0.97417	1	0.99811	0.99811	1
	Kappa	0.924512	0.630011	0.900115	1	0.983919	1	0.99884	0.99884	1
	Accuracy	0.9777	0.898606	0.970383	1	0.995122	1	0.999652	0.999652	1
GSE111065	MCC	0.924852	0.711442	0.907238	1	1	1	1	1	0.998909
	F1-Score	0.938959	0.769612	0.924866	1	1	1	1	1	0.999122
	Precision	0.919156	0.818981	0.908612	1	1	1	1	1	1
	Recall	0.959633	0.725857	0.941712	1	1	1	1	1	0.998246
	Kappa	0.924523	0.709382	0.907016	1	1	1	1	1	0.998908
	Accuracy	0.97664	0.904157	0.971144	1	1	1	1	1	0.999656
GSE86978	MCC	0.924331	0.886703	0.905452	1	1	1	1	1	1
	F1-Score	0.940078	0.911743	0.925117	1	1	1	1	1	1
	Precision	0.915152	0.94697	0.898485	1	1	1	1	1	1
	Recall	0.9664	0.879044	0.953376	1	1	1	1	1	1
	Kappa	0.923776	0.885673	0.904809	1	1	1	1	1	1
	Accuracy	0.97435	0.959694	0.968021	1	1	1	1	1	1
GSE38495	MCC	0.933863	0.972327	0.915603	1	1	1	0.999103	0.999103	1
	F1-Score	0.948844	0.978926	0.934828	1	1	1	0.999316	0.999316	1
	Precision	0.926129	0.984952	0.912449	1	1	1	1	1	1
	Recall	0.972701	0.972973	0.958333	1	1	1	0.998634	0.998634	1
	Kappa	0.933386	0.972295	0.915136	1	1	1	0.999103	0.999103	1
	Accuracy	0.976245	0.989912	0.969736	1	1	1	0.999675	0.999675	1
Naveen	MCC	0.935083	0.968717	0.919491	1	1	1	1		1
	F1-Score	0.949752	0.976077	0.937853	1	1	1	1	0.381405	1
	Precision	0.929363	0.98892	0.919668	1	1	1	1	1	1
	Recall	0.971056	0.963563	0.956772	1	1	1	1	0.23564	1
	Kappa	0.934703	0.968576	0.919187	1	1	1	1	0	1
	Accuracy	0.976828	0.988577	0.971279	1	1	1	1	0.23564	1
PBMC3K	MCC	0.933074	0.98545	0.908639	1	1	1	1		1
	F1-Score	0.950069	0.989262	0.931564	1	1	1	1	0.418275	1
	Precision	0.929444	1	0.90502	1	1	1	1	1	1
	Recall	0.971631	0.978752	0.959712	1	1	1	1	0.264442	1
	Kappa	0.932656	0.985345	0.907932	1	1	1	1	0	1
	Accuracy	0.974166	0.994259	0.964837	1	1	1	1	0.264442	1
PBMC6K	MCC	0.933212	1	0.912327	1	1	1	0.999067	0.999067	1
	F1-Score	0.950797	1	0.935282	1	1	1	0.999322	0.999322	1
	Precision	0.930801	1	0.911805	1	1	1	1	1	1
	Recall	0.971671	1	0.96	1	1	1	0.998645	0.998645	1
	Kappa	0.932811	1	0.911765	1	1	1	0.999066	0.999066	1
	Accuracy	0.973645	1	0.965479	1	1	1	0.999629	0.999629	1
GSE67980	MCC	0.935162	0.984986	0.913363	1	1	1	0.999108	1	0.999108
	F1-Score	0.95	0.988568	0.933241	1	1	1	0.999322	1	0.999322
	Precision	0.928087	0.997286	0.910448	1	1	1	1	1	1
	Recall	0.972973	0.98	0.957204	1	1	1	0.998645	1	0.998645
	Kappa	0.934718	0.984921	0.912875	1	1	1	0.999108	1	0.999108
	Accuracy	0.976578	0.99447	0.96877	1	1	1	0.999675	1	0.999675
GSE109761	MCC	0.936536	0.985824	0.918185	1	1	1	0.999102	1	0.999102
	F1-Score	0.951253	0.989262	0.936798	1	1	1	0.999322	1	0.999322
	Precision	0.92673	1	0.90502	1	1	1	1	1	1
	Recall	0.97711	0.978752	0.970888	1	1	1	0.998645	1	0.998645
	Kappa	0.93597	0.985724	0.917213	1	1	1	0.999102	1	0.999102
	Accuracy	0.976713	0.994677	0.97006	1	1	1	0.999667	1	0.999667
GSE81861	MCC	0.941378	0.986672	0.931263	1	1	1	0.999105	0.999105	1
	F1-Score	0.954322	0.989899	0.946629	1	1	1	0.999322	0.999322	1
	Precision	0.921303	0.997286	0.914518	1	1	1	1	1	1
	Recall	0.989796	0.98262	0.981077	1	1	1	0.998645	0.998645	1
	Kappa	0.940346	0.986625	0.930283	1	1	1	0.999104	0.999104	1
	Accuracy	0.978569	0.995054	0.974942	1	1	1	0.99967	0.99967	1
Genomics	MCC	0.884622	0.980573	0.849658	1	1	1	0.998698	1	1
	F1-Score	0.93662	0.989899	0.915714	1	1	1	0.999322	1	1
	Precision	0.902307	0.997286	0.869742	1	1	1	1	1	1
	Recall	0.973646	0.98262	0.966817	1	1	1	0.998645	1	1
	Kappa	0.882418	0.980472	0.845669	1	1	1	0.998697	1	1
	Accuracy	0.941482	0.990247	0.923277	1	1	1	0.99935	1	1

### Sheet: Testing
		Naive Bayes			Random Forest			GBM
Study	Scores	Original Method	MNN Correct	Seruat Method	Original Method	MNN Correct	Seruat Method	Original Method	MNN Correct	Seruat Method
GSE51827	MCC
	F1-Score	0.964286	0.884615	0.964286	1	0.964286	1	1	0.982456	1
	Precision	0.931034	0.793103	0.931034	1	0.931034	1	1	0.965517	1
	Recall	1	1	1	1	1	1	1	1	1
	Kappa	0	0	0		0			0
	Accuracy	0.931034	0.793103	0.931034	1	0.931034	1	1	0.965517	1
GSE55807	MCC
	F1-Score	1	1	1	1	1	1	1	1	1
	Precision	1	1	1	1	1	1	1	1	1
	Recall	1	1	1	1	1	1	1	1	1
	Kappa
	Accuracy	1	1	1	1	1	1	1	1	1
GSE60407	MCC
	F1-Score	1	1	0.923077	1	1	1	1	1	1
	Precision	1	1	0.857143	1	1	1	1	1	1
	Recall	1	1	1	1	1	1	1	1	1
	Kappa			0
	Accuracy	1	1	0.857143	1	1	1	1	1	1
GSE67939	MCC
	F1-Score	0.695652	1	0.5	1	1	1	1	1	1
	Precision	0.533333	1	0.333333	1	1	1	1	1	1
	Recall	1	1	1	1	1	1	1	1	1
	Kappa	0		0
	Accuracy	0.533333	1	0.333333	1	1	1	1	1	1
GSE67980	MCC
	F1-Score	0.742268	1	0.702128	0.934498	1	0.900901	0.95279	1	0.97479
	Precision	0.590164	1	0.540984	0.877049	1	0.819672	0.909836	1	0.95082
	Recall	1	1	1	1	1	1	1	1	1
	Kappa	0		0	0		0	0		0
	Accuracy	0.590164	1	0.540984	0.877049	1	0.819672	0.909836	1	0.95082
GSE74639	MCC
	F1-Score	1	1	0.947368	1	1	1	1	1	1
	Precision	1	1	0.9	1	1	1	1	1	1
	Recall	1	1	1	1	1	1	1	1	1
	Kappa			0
	Accuracy	1	1	0.9	1	1	1	1	1	1
GSE75367	MCC
	F1-Score	1	0.993103	1	0.934307	1	0.957143	1	1	1
	Precision	1	0.986301	1	0.876712	1	0.917808	1	1	1
	Recall	1	1	1	1	1	1	1	1	1
	Kappa		0		0		0
	Accuracy	1	0.986301	1	0.876712	1	0.917808	1	1	1
GSE109761	MCC
	F1-Score	0.990338	0.729483	0.992771	0.995192	0.334661	0.995192	1	0.685535	1
	Precision	0.980861	0.574163	0.985646	0.990431	0.200957	0.990431	1	0.521531	1
	Recall	1	1	1	1	1	1	1	1	1
	Kappa	0	0	0	0	0	0		0
	Accuracy	0.980861	0.574163	0.985646	0.990431	0.200957	0.990431	1	0.521531	1
GSE111065	MCC
	F1-Score	0.987952	0.746269	0.990991	1	0.791367	1	1	0.953271	1
	Precision	0.97619	0.595238	0.982143	1	0.654762	1	1	0.910714	1
	Recall	1	1	1	1	1	1	1	1	1
	Kappa	0	0	0		0			0
	Accuracy	0.97619	0.595238	0.982143	1	0.654762	1	1	0.910714	1
GSE86978	MCC
	F1-Score	0.966443	0.428571	0.930556	1	0.428571	1	1	0.504854	1
	Precision	0.935065	0.272727	0.87013	1	0.272727	1	1	0.337662	1
	Recall	1	1	1	1	1	1	1	1	1
	Kappa	0	0	0		0			0
	Accuracy	0.935065	0.272727	0.87013	1	0.272727	1	1	0.337662	1
GSE38495	MCC
	F1-Score	1	1	1	1	1	1	1	1	1
	Precision	1	1	1	1	1	1	1	1	1
	Recall	1	1	1	1	1	1	1	1	1
	Kappa
	Accuracy	1	1	1	1	1	1	1	1	1
Naveen	MCC
	F1-Score	1		1	1		1	0.965517	1	1
	Precision	1	0	1	1	0	1	0.933333	1	1
	Recall	1		1	1		1	1	1	1
	Kappa		0			0		0
	Accuracy	1	0	1	1	0	1	0.933333	1	1
PBMC3K	MCC
	F1-Score
	Precision
	Recall								0
	Kappa								0
	Accuracy	1	1	1	1	1	1	1	0	1
PBMC6K	MCC
	F1-Score
	Precision
	Recall		0			0			0
	Kappa		0			0			0
	Accuracy	1	0.825974	1	1	0.677922	1	1	0.688312	1
GSE67980	MCC
	F1-Score
	Precision
	Recall				0		0	0		0
	Kappa				0		0	0		0
	Accuracy	1	1	1	0.6	1	0.6	0	1	0
GSE109761	MCC
	F1-Score
	Precision
	Recall	0	0	0	0	0	0	0	0	0
	Kappa	0	0	0	0	0	0	0	0	0
	Accuracy	0.849315	0.369863	0.780822	0.712329	0.39726	0.438356	0.383562	0.383562	0.164384
GSE81861	MCC
	F1-Score
	Precision
	Recall	0		0	0		0	0		0
	Kappa	0		0	0		0	0		0
	Accuracy	0.521739	1	0.478261	0.195652	1	0.173913	0.0652174	1	0.0652174
Genomics	MCC
	F1-Score
	Precision
	Recall	0	0	0		0		0		0
	Kappa	0	0	0		0		0		0
	Accuracy	0.995457	0.998702	0.993511	1	0.591175	1	0.943543	1	0.946139
